# Cross-family small GTPase ubiquitination by the intracellular pathogen *Legionella pneumophila*

**DOI:** 10.1101/2023.08.03.551750

**Authors:** Adriana M. Steinbach, Varun L. Bhadkamkar, David Jimenez-Morales, Erica Stevenson, Gwendolyn M. Jang, Nevan J. Krogan, Danielle L. Swaney, Shaeri Mukherjee

## Abstract

The intracellular bacterial pathogen *Legionella pneumophila* (*L.p.*) manipulates eukaryotic host ubiquitination machinery to form its replicative vacuole. While nearly 10% of *L.p.*’s arsenal of ∼330 secreted effector proteins have been biochemically characterized as ubiquitin ligases or deubiquitinases, a comprehensive measure of temporally resolved changes in the endogenous host ubiquitinome during infection has not been undertaken. To elucidate how *L.p* hijacks ubiquitin signaling within the host cell, we undertook a proteome-wide analysis of changes in protein ubiquitination during infection. We discover that *L.p.* infection results in increased ubiquitination of host proteins regulating subcellular trafficking and membrane dynamics, most notably 63 of ∼160 mammalian Ras superfamily small GTPases. We determine that these small GTPases predominantly undergo non-degradative monoubiquitination, and link ubiquitination to recruitment to the *Legionella*-containing vacuole membrane. Finally, we find that the bacterial effectors SidC/SdcA play a central, but likely indirect, role in cross-family small GTPase ubiquitination. This work highlights the extensive reconfiguration of host ubiquitin signaling by bacterial effectors during infection and establishes simultaneous ubiquitination of small GTPases across the Ras superfamily as a novel consequence of *L.p.* infection. This work positions *L.p.* as a tool to better understand how small GTPases can be regulated by ubiquitination in uninfected contexts.
