## Supplemental Table 1 HPLC and MS methods for "Cross-family small GTPase ubiquitination by the intracellular pathogen *Legionella pneumophila*"

### Sheet: HPLC Methods
Ubiquitylation Analysis	Protein Abundance Analysis
Sample pickup:	Sample pickup:
Volume [µl] : 2.00	Volume [µl] : 2.00
Flow [µl / min] : 20.00	Flow [µl / min] : 20.00
Sample loading:	Sample loading:
Volume [µl] : 8.00	Volume [µl] : 2.00
Flow [µl / min] : 1.00	Flow [µl / min] : (unspecified)
Max. pressure [Bar] : 700.00	Max. pressure [Bar] : 700.00
Gradient:	Gradient:
Time [mm:ss] Duration [mm:ss] Flow [nl/min] Mixture [%B]	Time [mm:ss] Duration [mm:ss] Flow [nl/min] Mixture [%B]
00:00 00:00 300 2	00:00 00:00 300 0
01:00 01:00 300 5	00:10 00:10 300 5
24:00 23:00 300 15	42:10 42:00 300 14
57:00 33:00 300 35	95:10 53:00 300 28
62:00 05:00 300 100	105:10 10:00 300 37
68:00 06:00 300 100	110:10 05:00 300 88
69:00 01:00 300 2	120:10 10:00 300 88
70:00 01:00 300 2
	Pre-column equilibration:
Pre-column equilibration:	Volume [µl] : 0.00
Volume [µl] : 0.00	Flow [µl / min] : (unspecified)
Flow [µl / min] : (unspecified)	Max. pressure [Bar] : (unspecified)
Max. pressure [Bar] : (unspecified)
	Analytical column equilibration:
Analytical column equilibration:	Volume [µl] : 6.00
Volume [µl] : 6.00	Flow [µl / min] : (unspecified)
Flow [µl / min] : (unspecified)	Max. pressure [Bar] : 700.00
Max. pressure [Bar] : 700.00
	Autosampler wash:
Autosampler wash:	Flush volume [µl] : 100.00
Flush volume [µl] : 100.00

### Sheet: MS Methods
Ubiquitylation Analysis	Protein Abundance Analysis
Orbitrap Fusion Lumos Method Summary	Orbitrap Fusion Lumos Method Summary
Global Settings	Global Settings
Use Ion Source Settings from Tune = False	Use Ion Source Settings from Tune = False
Method Duration (min)= 70	Method Duration (min)= 120
Ion Source Type = NSI	Ion Source Type = NSI
Spray Voltage: Positive Ion (V) = 2000	Spray Voltage: Positive Ion (V) = 2000
Spray Voltage: Negative Ion (V) = 600	Spray Voltage: Negative Ion (V) = 600
Sweep Gas (Arb) = 0	Sweep Gas (Arb) = 0
Ion Transfer Tube Temp (°C) = 325	Ion Transfer Tube Temp (°C) = 325
APPI Lamp = Not in use	APPI Lamp = Not in use
Internal Mass Calibration= Easy-IC	Internal Mass Calibration= Easy-IC
Pressure Mode = Standard	Pressure Mode = Standard
Default Charge State = 1	Default Charge State = 1
Experiment 1	Experiment 1
Start Time (min) = 0	Start Time (min) = 0
End Time (min) = 70	End Time (min) = 120
Cycle Time (sec) = 3	Cycle Time (sec) = 3
Scan MasterScan	Scan MasterScan
MSn Level = 1	MSn Level = 1
Use Wide Quad Isolation = True	Use Wide Quad Isolation = True
Detector Type = Orbitrap	Detector Type = Orbitrap
Orbitrap Resolution = 120K	Orbitrap Resolution = 120K
Mass Range = Normal	Mass Range = Normal
Scan Range (m/z) = 350-1400	Scan Range (m/z) = 350-1400
Maximum Injection Time (ms) = 100	Maximum Injection Time (ms) = 100
AGC Target = 1000000	AGC Target = 1000000
Microscans = 1	Microscans = 1
RF Lens (%) = 30	RF Lens (%) = 30
Use ETD Internal Calibration = True	Use ETD Internal Calibration = True
DataType = Profile	DataType = Profile
Polarity = Positive	Polarity = Positive
Source Fragmentation = False	Source Fragmentation = False
Scan Description =	Scan Description =
Filter PrecursorSelectionRange	Filter PrecursorSelectionRange
Mass Range = 350-1400	Mass Range = 350-1400
Filter MIPS	Filter MIPS
MIPS Mode = Peptide	MIPS Mode = Peptide
Filter IntensityThreshold	Filter IntensityThreshold
Maximum Intensity = 1E+20	Maximum Intensity = 1E+20
Minimum Intensity = 5000	Use Signal Intensity Range = False
Use Signal Intensity Range = False	Minimum Intensity = 5000
Filter ChargeState	Filter ChargeState
Include undetermined charge states = False	Include undetermined charge states = False
Include charge state(s) = 2-8	Include charge state(s) = 2-8
Include charge states 25 and higher = False	Include charge states 25 and higher = False
Filter DynamicExclusion	Filter DynamicExclusion
Exclude after n times = 1	Exclude after n times = 1
Exclusion duration (s) = 30	Exclusion duration (s) = 30
Mass Tolerance = ppm	Mass Tolerance = ppm
Mass tolerance low = 10	Mass tolerance low = 10
Mass tolerance high = 10	Mass tolerance high = 10
Exclude isotopes = True	Exclude isotopes = True
Perform dependent scan on single charge state per precursor only = False	Perform dependent scan on single charge state per precursor only = False
Data Dependent Properties	Data Dependent Properties
Data Dependent Mode= Cycle Time	Data Dependent Mode= Cycle Time
Scan Event 1	Scan Event 1
Scan ddMSnScan	Scan ddMSnScan
MSn Level = 2	MSn Level = 2
Isolation Mode = Quadrupole	Isolation Mode = Quadrupole
Use Isolation m/z Offset = False	Isolation Window = 0.7
Isolation Window = 1.6	Use Isolation m/z Offset = False
Multi-notch Isolation = False	Multi-notch Isolation = False
Scan Range Mode = Auto Normal	Scan Range Mode = Auto Normal
FirstMass = 120	FirstMass = 120
Scan Priority= 1	Scan Priority= 1
ActivationType = HCD	ActivationType = HCD
Collision Energy (%) = 27	Is Stepped Collision Energy On = False
Is Stepped Collision Energy On = False	Stepped Collision Energy (%) = 5
Stepped Collision Energy (%) = 5	Collision Energy (%) = 30
Is EThcD Active = False	Is EThcD Active = False
Detector Type = Orbitrap	Detector Type = IonTrap
Orbitrap Resolution = 30K	Ion Trap Scan Rate = Turbo
Maximum Injection Time (ms) = 54	Maximum Injection Time (ms) = 25
AGC Target = 50000	AGC Target = 10000
Inject ions for all available parallelizable time = False	Inject ions for all available parallelizable time = False
Microscans = 1	Microscans = 1
Use ETD Internal Calibration = True	Use ETD Internal Calibration = False
DataType = Centroid	DataType = Centroid
Polarity = Positive	Polarity = Positive
Source Fragmentation = False	Source Fragmentation = False
Scan Description =	Scan Description =
